# Visualization and quantification of spatiotemporal disease progression in Arabidopsis using a bioluminescence-based imaging system

**DOI:** 10.1101/2024.10.09.617450

**Authors:** Nanne W. Taks, Mathijs Batstra, Ronald Kortekaas, Floris D. Stevens, Sebastian Pfeilmeier, Harrold A. van den Burg

## Abstract

Plant pathogenic bacteria use various entry strategies to colonize their host, like entering through natural openings and wounds in leaves and roots. The vascular pathogen *Xanthomonas campestris* pv. campestris (Xcc) enters through hydathodes, organs at the leaf margin involved in guttation. Subsequently, Xcc breaks out from infected hydathodes, progressing into the xylem vessels and causing systemic disease. To elucidate the mechanisms that underpin the different stages of Xcc pathogenesis, a need exists to image Xcc progression *in planta* in a non-invasive manner. Here, we describe a phenotyping setup and Python image analysis pipeline capturing the Xcc infection in 16 *Arabidopsis thaliana* plants in parallel over time. The setup used both an RGB to capture disease symptoms and an ultra-sensitive CCD camera to monitor bacterial progression inside the leaves using bioluminescence. We demonstrate that the image analysis pipeline reliably quantifies bacterial growth *in planta* for two bacterial species, that is vascular Xcc and the mesophyll pathogen *Pseudomonas syringae* pv. tomato. The resolution of the camera allowed early detection of Xcc in the hydathodes, yielding valuable information on this early stage of the Xcc infection process. The data obtained through the automated image analysis pipeline was robust and validated findings from other bioluminescence imaging methods, while requiring fewer samples. We can thus quantify the resistance level of a large number of *Arabidopsis thaliana* accessions and mutant lines to different bacterial strains in a non-invasive manner for phenotypic screenings.
