## Supplemental Table S1 for "Visualization and quantification of spatiotemporal disease progression in Arabidopsis using a bioluminescence-based imaging system"

### Sheet: Sheet1
Supporting information 1. Exact p-values between groups calculated by non-parametric Kruskal-Wallis test for all panels in Figure 4
p-values in Figure 4, calculated by Kruskal-Wallis test (Dunn's Post-Hoc test with Benjamini-Hochberg correction for multiple testing)
Panel A	Z	P.unadj	P.adj	group
Comparison	-5.25361	1.49148e-07	2.23723e-07	a
Col-0 - sut1-9	-8.13442	4.13923e-16	1.24177e-15	b
Col-0 - Oy-0	-2.88081	0.00396655	0.00396655	c
sut1-9 - Oy-0
Panel B
Comparison	Z	P.unadj	P.adj	group
Col-0 - sut1-9	-3.19433	0.00140155	0.00140155	a
Col-0 - Oy-0	-6.46502	1.01285e-10	3.03855e-10	b
sut1-9 - Oy-0	-3.27069	0.00107286	0.00160928	c
Panel C
Comparison	Z	P.unadj	P.adj	group
Col-0 - sut1-9	-5.87979	4.10787e-09	6.1618e-09	a
Col-0 - Oy-0	-10.9411	7.33195e-28	2.19959e-27	b
sut1-9 - Oy-0	-5.06129	4.16425e-07	4.16425e-07	c
Panel D
Comparison	Z	P.unadj	P.adj	group
Col-0 - sut1-9	-3.76384	0.000167324	0.000250986	a
Col-0 - Oy-0	-5.86048	4.61544e-09	1.38463e-08	b
sut1-9 - Oy-0	-2.09664	0.0360258	0.0360258	c
