## Supplemental Table S2 for "Visualization and quantification of spatiotemporal disease progression in Arabidopsis using a bioluminescence-based imaging system"

### Sheet: Sheet1
Supporting information 2. All plant lines, bacterial strains and recombinant DNA used in this study
Oligonucleotides (5'-3')	Source	FileMaker_ID	Personal_ID	Use
AAAAGCAGGCTCCATGGATAAAAATCTTAATTTGTGG	This paper	pFP 9619	XopAC_GW_ATG_FW	Cloning
AGAAAGCTGGGTCCTACTGGTGAACCTGGTTCA	This paper	pFP 9620	XopAC_GW_STOP_RV	Cloning
GAGTTAGCTCACTCATTAGGCA	This paper	pFP 8085	MK80	Sequencing
GTAAAACGACGGCCAGT	This paper	pFP 3260	M13_FW	Sequencing
Recombinant DNA	Source	FileMaker_ID	Stock_center_ID
pDONR221_xopAC_ATG_STOP	This paper	pFP 2058	-
pEDV6:xopAC	This paper	pFP 2111	-
pRS-Tn7-pNPTII::lux-pA1::mTq2 (Kan)	Paauw et al. (2023)	pFP 2276	-
Arabidopsis lines	Source	FileMaker_ID	Stock_center_ID
Col-0	NASC	NA	NA
Oy-0	NASC	ss 1750	NASC: N76203
Col-0 sut1-9	NASC	ss 1893	NASC: N569089
Col-0 rks1-1	Received from Dominique Roby	ss 1318	NASC: N630926
Col-0 zar1-1	Received from Darrell Desveaux	ss 963	SALK: SALK_013297
Bacterial strains	Source	FileMaker_ID
Xcc8004 ΔxopAC Tn7:lux mTq2	Paauw et al. (2023)	bglFP 6920
Pst DC3000		bglFP 5550
Pst DC3000 + pEDV6:xopAC	This paper	bglFP 8142
Pst DC3000 Tn7:lux mTq2	This paper	bglFP 8580
Pst DC3000 Tn7:lux mTq2 + pEDV6:xopAC	This paper	bglFP 8655
E. coli DH5a + pRS-Tn7-pNPTII::lux-pA1::mTq2	This paper	bglFP 8453
E. coli DH5a lambda pir + pUXBF13 miniTn7	Received from Riccardo Soldan (Cambridge University)	bglFP 6351
E. coli HB101 + pRK2073	Received from Laurent Noël (INRAE)	bglFP 6845
